# Multimodal functional characterization of the *LDLR* noncoding landscape

**DOI:** 10.64898/2026.10.22.761041

**Authors:** Hitarthi S. Vyas, Kyle Leix, Bala B. Burugula, Sanjana M. Paye, Chinmay Raut, Elizabeth K. Speliotes, Brian T. Emmer

## Abstract

The expression level of the low-density lipoprotein receptor (*LDLR*) gene is a critical determinant of circulating low-density lipoprotein concentrations and the corresponding risk of atherosclerotic cardiovascular disease. While the importance of sterol response elements in *LDLR* transcriptional regulation has been firmly established, the functional contribution of other potential *cis*-regulatory elements (CREs) remains poorly understood. In this study, we developed and applied a variety of high throughput functional genomic tools to systematically interrogate the noncoding space at the *LDLR* locus. These included saturation CRISPR nuclease, CRISPR activation, and CRISPR inhibition screening as well as a massively parallel reporter assay. With each approach, we observed robust discrimination of control sequences and significant effects for other regions with a previously unrecognized influence on *LDLR* expression. The CREs identified by each modality were overlapping but distinct, both in relation to each other and to those regions predicted to harbor CRE activity. Collectively, our findings clarify the functional landscape of the *LDLR* locus and highlight the complementary nature of different functional genomic approaches to CRE identification.
