## Supplementary material for "Multimodal functional characterization of the *LDLR* noncoding landscape": TableS7

### Sheet: oligos
LentiGuide individual constructs
NT for	GTTCATTTCCAAGTCCGCTG
NT rev	CAGCGGACTTGGAAATGAAC
LDLR CRISPRko for	GATGAACCCATCAAAGAGTG
LDLR CRISPRko rev	CACTCTTTGATGGGTTCATC
LDLR CRISPRi for	TGTGTCCTAGCTGGAAACCC
LDLR CRISPRi rev	GGGTTTCCAGCTAGGACACA
LDLR CRISPRa for	GCAAGAGGAGGAGTTTCGAA
LDLR CRISPRa rev	TTCGAAACTCCTCCTCTTGC
LentiGuide library synthesis
gRNA oligo pool	CAGGAGGACCGGATCAACT-[variable 20 bp gRNA]-CATTGCGTGAACCGACACT
PCR for	TAACTTGAAAGTATTTCGATTTCTTGGCTTTATATATCTTGTGGAAAGGACGAAACACCG
PCR rev	ACTTTTTCAAGTTGATAACGGACTAGCCTTATTTTAACTTGCTATTTCTAGCTCTAAAAC
LentiGuide library NGS
Rnd1 for	agggcctatttcccatgattccttca
Rnd1 rev	caagttgataacggactagccttattttaacttgc
Rnd2 for	TCGTCGGCAGCGTCAGATGTGTATAAGAGACAGNNNNccgtaacttgaaagtatttcgatttcttggc
Rnd2 rev	GTCTCGTGGGCTCGGAGATGTGTATAAGAGACAGNNNNcggactagccttattttaacttgctatttctagc
Rnd3 for	AATGATACGGCGACCACCGAGATCTACAC-[variable 10 bp sample BC]-TCGTCGGCAGCGTCAGATGTG
Rnd3 rev	CAAGCAGAAGACGGCATACGAGAT-[variable 10 bp sample BC]-GTCTCGTGGGCTCGGAGATGTGTATAAGAGACAG
MPRA library synthesis
For Tile oligo pool	CAGGAGGACCGGATCAACT-[variable 129 bp tile]-CATTGCGTGAACCGACACT
Rev Tile oligo pool	AGTGTCGGTTCACGCAATG-[variable 129 bp tile]-AGTTGATCCGGTCCTCCTG
Rnd1 for	CTCACTCAGCCTGCATTTCTGCCAGGGCCCGCTCTAGACCTGCAGGAGGACCGGATCAACT
Rnd1 rev	GCTTTCGCTTAGCGATGTGTTCACTTTGCACAGTACCGGATTGCCAAGCTGGAAGTCGAGCTTCCATTATATACCCTCTAGTGTCGGTTCACGCAATG
Rnd2 for	CTCACTCAGCCTGCATTTCTG
Rnd2 rev	TGAACAGCTCCTCGCCCTTGCTCACCATGGTGGCGACCGGTNNNNNNNNNNNNNNNCTTAGCTTTCGCTTAGCGATGTGTTC
MPRA library NGS1: BC-CRS association
NGS prep for	AATGATACGGCGACCACCGAGATCTACACTGGTCTACGTCAGCCTGCATTTCTGCCAGGG
NGS prep rev	CAAGCAGAAGACGGCATACGAGATGCTCCTCGCCCTTGCTCACCATG
Sequencing Read1	GCAAAGTGAACACATCGCTAAGCGAAAGCTAAG
Sequencing Read2	GCTCCTCGCCCTTGCTCACCATGGTGGCGACCGGT
Sequencing Index1	ACCGGTCGCCACCATGGTGAGCAAGGGCGAGGAGC
Sequencing Index2	CTTAGCTTTCGCTTAGCGATGTGTTCACTTTGC
MPRA library NGS2: Expression analysis
NGS prep Rnd1 for	TCGTCGGCAGCGTCAGATGTGTATAAGAGACAGNNGGTACTGTGCAAAGTGAACACATCG
NGS prep Rnd1 rev	CTCGTGGGCTCGGAGATGTGTATAAGAGACAGNNgctcctcgcccttgctcaccatg
NGS prep Rnd2 for	AATGATACGGCGACCACCGAGATCTACAC-[variable 10 bp sample BC]-TCGTCGGCAGCGTCAGATGTG
NGS prep Rnd2 rev	CAAGCAGAAGACGGCATACGAGAT-[variable 10 bp sample BC]-GTCTCGTGGGCTCGGAGATGTGTATA
